# Model-driven characterization of functional diversity of *Pseudomonas aeruginosa* clinical isolates with broadly representative phenotypes

**DOI:** 10.1101/2023.10.08.561426

**Authors:** Mohammad Mazharul Islam, Glynis L. Kolling, Emma M. Glass, Joanna B. Goldberg, Jason A. Papin

**Affiliations:** Department of Biomedical Engineering, University of Virginia, Charlottesville, Virginia, 22903; Department of Pediatrics, Emory University, Atlanta, GA 30322

**Author notes:** Corresponding author. All correspondence and material requests should be addressed to.

**Keywords:** *Pseudomonas aeruginosa*, Phenotypic diversity, Metabolic modeling

## Abstract

*Pseudomonas aeruginosa* is a leading cause of infections in immunocompromised individuals and in healthcare settings. This study aims to understand the relationships between phenotypic diversity and the functional metabolic landscape of *P. aeruginosa* clinical isolates. To better understand the metabolic repertoire of *P. aeruginosa* in infection, we deeply profiled a representative set from a library of 971 clinical *P. aeruginosa* isolates with corresponding patient metadata and bacterial phenotypes. The genotypic clustering based on whole-genome sequencing of the isolates, multi-locus sequence types, and the phenotypic clustering generated from a multi-parametric analysis were compared to each other to assess the genotype-phenotype correlation. Genome-scale metabolic network reconstructions were developed for each isolate through amendments to an existing PA14 network reconstruction. These network reconstructions show diverse metabolic functionalities and enhance the collective *P. aeruginosa* pangenome metabolic repertoire. Characterizing this rich set of clinical *P. aeruginosa* isolates allows for a deeper understanding of the genotypic and metabolic diversity of the pathogen in a clinical setting and lays a foundation for further investigation of the metabolic landscape of this pathogen and host-associated metabolic differences during infection.

**Impact statement:** *Pseudomonas aeruginosa* is a leading cause of infections in immunocompromised individuals and in healthcare settings. The treatment of these infections is complicated by the presence of a variety of virulence mechanisms and metabolic uniqueness among clinically relevant strains. This study is an attempt to understand the relationships between isolate phenotypic diversity and the functional metabolic landscape within a representative group of *P. aeruginosa* clinical isolates. Characterizing this rich set of clinical *P. aeruginosa* isolates allows for a deeper understanding of genotypic and metabolic diversity of the pathogen in a clinical setting and lays a foundation for further investigation of the metabolic landscape of this pathogen and host-associated metabolic differences in infection.
