## Supplementary info for "Model-driven characterization of functional diversity of *Pseudomonas aeruginosa* clinical isolates with broadly representative phenotypes": SI_2.xlsx

### Sheet: Sheet1
KO	# Organisms the KO is shared with	UVA12907	UVA14444	UVA16865	UVA21151	UVA22511	UVA29272	UVA32920	UVA34914	UVA37832	UVA42776	UVA43001	UVA44020	UVA44618	UVA47146	UVA50380	UVA51075	UVA55009	UVA57535	UVA61073	UVA61605	UVA81630	UVA88299	UVA96247	UVA96272	UVA97814	Phylum the non-Pseudomonas organism belong to	Pathway
K00022	208	absent	absent	absent	absent	absent	absent	present	absent	absent	absent	absent	absent	absent	absent	absent	absent	absent	absent	absent	absent	absent	absent	absent	absent	absent	|Verrucomicrobia|Patescibacteria|Armatimonadota|Chrysiogenetota|Bacteroidota|Halobacterota|Acidobacteriota|Thermosulfidibacterota|Coprothermobacterota|Proteobacteria|Firmicutes|Thermodesulfobacteria|Thaumarchaeota|Bdellovibrionota|Thermotogota|Deferribacteres|Fusobacteria|Acidobacteria|Bipolaricaulota|Caldisericota|Planctomycetota|Desulfobacterota|Gemmatimonadetes|Calditrichota|Euryarchaeota|Cloa…	Fatty acid elongation
K00055	652	absent	absent	absent	absent	absent	absent	absent	absent	absent	absent	absent	absent	absent	absent	absent	absent	absent	absent	absent	absent	absent	absent	absent	absent	present	|Patescibacteria|Armatimonadota|Dependentiae|Chrysiogenetota|Bacteroidota|Halobacterota|Acidobacteriota|Coprothermobacterota|Synergistetes|Verrucomicrobia|Thermosulfidibacterota|Proteobacteria|Firmicutes|Thermodesulfobacteria|Thaumarchaeota|Bdellovibrionota|Thermotogota|Deferribacteres|Fusobacteria|Thermodesulfobiota|Spirochaetes|Calditrichota|Caldisericota|Planctomycetota|Desulfobacterota|Gemmat…	Tyrosine metabolism
K00098	738	absent	absent	absent	absent	absent	absent	absent	absent	absent	absent	absent	absent	absent	absent	absent	absent	absent	absent	absent	absent	absent	absent	absent	absent	present	|Patescibacteria|Verrucomicrobia|Dependentiae|Synergistetes|Bacteroidota|Halobacterota|Acidobacteriota|Coprothermobacterota|Armatimonadota|Proteobacteria|Firmicutes|Thermodesulfobacteria|Thaumarchaeota|Bdellovibrionota|Thermotogota|Acidobacteria|Fusobacteria|Spirochaetes|Bipolaricaulota|Planctomycetota|Desulfobacterota|Gemmatimonadetes|Euryarchaeota|Cloacimonadota|Gemmatimonadota|Elusimicrobiota|…	Other
K00244	2088	absent	absent	absent	absent	absent	absent	absent	absent	absent	absent	absent	absent	absent	absent	absent	absent	absent	absent	present	absent	absent	absent	absent	absent	absent	|Patescibacteria|Armatimonadota|Dependentiae|Chrysiogenetota|Bacteroidota|Halobacterota|Acidobacteriota|Coprothermobacterota|Thermosulfidibacterota|Verrucomicrobia|Proteobacteria|Firmicutes|Thermodesulfobacteria|Thaumarchaeota|Thermotogota|Deferribacteres|Fusobacteria|Acidobacteria|Thermodesulfobiota|Spirochaetes|Bipolaricaulota|Caldisericota|Planctomycetota|Desulfobacterota|Calditrichota|Gemmati…	Citrate cycle (TCA cycle)
K00282	1414	present	absent	absent	absent	absent	absent	absent	absent	absent	absent	absent	absent	absent	absent	absent	absent	absent	absent	absent	absent	absent	absent	absent	absent	absent	|Synergistetes|Verrucomicrobia|Dependentiae|Patescibacteria|Bacteroidota|Halobacterota|Acidobacteriota|Armatimonadota|Coprothermobacterota|Chrysiogenetota|Thermosulfidibacterota|Proteobacteria|Firmicutes|Thermodesulfobacteria|Thaumarchaeota|Bdellovibrionota|Thermotogota|Deferribacteres|Fusobacteria|Thermodesulfobiota|Spirochaetes|Bipolaricaulota|Caldisericota|Planctomycetota|Desulfobacterota|Cald…	Glycine, serine and threonine metabolism
K00283	1412	present	absent	absent	absent	absent	absent	absent	absent	absent	absent	absent	absent	absent	absent	absent	absent	absent	absent	absent	absent	absent	absent	absent	absent	absent	|Synergistetes|Verrucomicrobia|Dependentiae|Patescibacteria|Bacteroidota|Halobacterota|Acidobacteriota|Armatimonadota|Coprothermobacterota|Chrysiogenetota|Thermosulfidibacterota|Proteobacteria|Firmicutes|Thermodesulfobacteria|Thaumarchaeota|Bdellovibrionota|Thermotogota|Deferribacteres|Fusobacteria|Thermodesulfobiota|Spirochaetes|Bipolaricaulota|Caldisericota|Planctomycetota|Desulfobacterota|Cald…	Glycine, serine and threonine metabolism
K00314	20	absent	absent	absent	absent	absent	absent	absent	absent	absent	absent	absent	absent	absent	absent	absent	absent	absent	absent	absent	absent	absent	present	absent	absent	absent	|Chloroflexi|Actinobacteria|Bacteroidota|Cyanobacteria|Proteobacteria|Actinobacteriota|Planctomycetota|Verrucomicrobiota|Desulfobacterota|Firmicutes|Deinococcota|Myxococcota|Cloacimonadota|Campylobacterota|Thermoplasmatota	Glycine, serine and threonine metabolism
K00315	508	absent	absent	absent	absent	absent	absent	absent	absent	absent	absent	absent	absent	absent	absent	absent	absent	absent	absent	absent	absent	absent	present	absent	absent	absent	|Patescibacteria|Armatimonadota|Dependentiae|Bacteroidota|Halobacterota|Acidobacteriota|Coprothermobacterota|Thermosulfidibacterota|Proteobacteria|Firmicutes|Thermodesulfobacteria|Thaumarchaeota|Thermotogota|Fusobacteria|Spirochaetes|Bipolaricaulota|Planctomycetota|Desulfobacterota|Gemmatimonadetes|Euryarchaeota|Cloacimonadota|Gemmatimonadota|Elusimicrobiota|Methylomirabilota|Chloroflexi|Deferrib…	Glycine, serine and threonine metabolism
K00467	408	present	absent	absent	absent	absent	absent	absent	absent	absent	absent	absent	absent	absent	absent	absent	absent	absent	absent	absent	absent	absent	absent	absent	absent	absent	|Patescibacteria|Armatimonadota|Dependentiae|Chrysiogenetota|Bacteroidota|Halobacterota|Acidobacteriota|Coprothermobacterota|Synergistetes|Verrucomicrobia|Thermosulfidibacterota|Proteobacteria|Firmicutes|Thermodesulfobacteria|Thaumarchaeota|Bdellovibrionota|Thermotogota|Deferribacteres|Fusobacteria|Acidobacteria|Thermodesulfobiota|Spirochaetes|Calditrichota|Caldisericota|Planctomycetota|Desulfoba…	Pyruvate metabolism
K00486	347	absent	absent	absent	absent	absent	absent	absent	absent	absent	absent	absent	absent	absent	absent	absent	absent	absent	absent	absent	present	absent	absent	absent	absent	absent	|Patescibacteria|Armatimonadota|Dependentiae|Chrysiogenetota|Bacteroidota|Halobacterota|Acidobacteriota|Coprothermobacterota|Synergistetes|Verrucomicrobia|Thermosulfidibacterota|Proteobacteria|Firmicutes|Thermodesulfobacteria|Thaumarchaeota|Crenarchaeota|Thermotogota|Bdellovibrionota|Deferribacteres|Acidobacteria|Fusobacteria|Thermodesulfobiota|Spirochaetes|Calditrichota|Caldisericota|Planctomyce…	Tryptophan metabolism
K01006	2175	absent	absent	present	absent	absent	absent	absent	absent	absent	absent	absent	absent	absent	absent	absent	absent	absent	absent	absent	absent	absent	absent	absent	absent	absent	|Synergistetes|Patescibacteria|Armatimonadota|Chrysiogenetota|Bacteroidota|Halobacterota|Acidobacteriota|Coprothermobacterota|Verrucomicrobia|Thermosulfidibacterota|Dependentiae|Proteobacteria|Firmicutes|Thermodesulfobacteria|Thaumarchaeota|Thermotogota|Deferribacteres|Acidobacteria|Fusobacteria|Thermodesulfobiota|Spirochaetes|Bipolaricaulota|Caldisericota|Planctomycetota|Desulfobacterota|Gemmati…	Glycolysis / Gluconeogenesis
K01026	891	absent	absent	absent	absent	absent	absent	absent	absent	absent	absent	absent	present	absent	absent	absent	absent	absent	absent	absent	absent	absent	absent	absent	absent	absent	|Patescibacteria|Verrucomicrobia|Dependentiae|Chrysiogenetota|Bacteroidota|Halobacterota|Acidobacteriota|Coprothermobacterota|Thermosulfidibacterota|Armatimonadota|Proteobacteria|Firmicutes|Thermodesulfobacteria|Thaumarchaeota|Thermotogota|Deferribacteres|Acidobacteria|Fusobacteria|Spirochaetes|Bipolaricaulota|Planctomycetota|Desulfobacterota|Euryarchaeota|Cloacimonadota|Gemmatimonadota|Elusimicr…	Pyruvate metabolism
K01101	1220	absent	absent	absent	absent	absent	absent	absent	absent	absent	absent	absent	absent	absent	absent	absent	present	absent	absent	absent	absent	absent	absent	absent	absent	absent	|Synergistetes|Verrucomicrobia|Patescibacteria|Chrysiogenetota|Bacteroidota|Halobacterota|Acidobacteriota|Armatimonadota|Dependentiae|Coprothermobacterota|Thermosulfidibacterota|Proteobacteria|Firmicutes|Thermodesulfobacteria|Thaumarchaeota|Bdellovibrionota|Thermotogota|Fusobacteria|Thermodesulfobiota|Spirochaetes|Bipolaricaulota|Calditrichota|Planctomycetota|Desulfobacterota|Gemmatimonadetes|Cal…	Aminobenzoate degradation
K01466	926	present	absent	absent	absent	absent	absent	absent	absent	absent	absent	absent	absent	absent	absent	absent	absent	absent	absent	absent	absent	absent	absent	absent	absent	absent	|Patescibacteria|Armatimonadota|Dependentiae|Chrysiogenetota|Bacteroidota|Halobacterota|Acidobacteriota|Coprothermobacterota|Synergistetes|Verrucomicrobia|Thermosulfidibacterota|Proteobacteria|Firmicutes|Thermodesulfobacteria|Thaumarchaeota|Bdellovibrionota|Thermotogota|Deferribacteres|Acidobacteria|Fusobacteria|Thermodesulfobiota|Spirochaetes|Calditrichota|Caldisericota|Planctomycetota|Desulfoba…	Purine metabolism
K01593	586	absent	absent	absent	absent	present	absent	absent	absent	absent	absent	absent	absent	absent	absent	absent	absent	absent	absent	absent	absent	absent	absent	absent	absent	absent	|Patescibacteria|Armatimonadota|Dependentiae|Chrysiogenetota|Bacteroidota|Halobacterota|Acidobacteriota|Coprothermobacterota|Verrucomicrobia|Thermosulfidibacterota|Proteobacteria|Firmicutes|Thermodesulfobacteria|Thaumarchaeota|Thermotogota|Fusobacteria|Acidobacteria|Thermodesulfobiota|Spirochaetes|Calditrichota|Bipolaricaulota|Planctomycetota|Desulfobacterota|Gemmatimonadetes|Euryarchaeota|Cloaci…	Tyrosine metabolism
K01854	1535	absent	absent	absent	absent	absent	absent	absent	absent	present	absent	absent	absent	absent	absent	absent	absent	absent	absent	absent	absent	absent	absent	absent	absent	absent	|Patescibacteria|Synergistetes|Verrucomicrobia|Armatimonadota|Bacteroidota|Halobacterota|Acidobacteriota|Coprothermobacterota|Thermosulfidibacterota|Dependentiae|Chrysiogenetota|Proteobacteria|Firmicutes|Thermodesulfobacteria|Thaumarchaeota|Crenarchaeota|Thermotogota|Bdellovibrionota|Deferribacteres|Fusobacteria|Thermodesulfobiota|Spirochaetes|Calditrichota|Caldisericota|Planctomycetota|Desulfoba…	Galactose metabolism
K02191	698	absent	absent	absent	absent	absent	absent	absent	absent	absent	absent	absent	absent	absent	absent	present	absent	absent	absent	absent	absent	absent	absent	absent	absent	absent	|Synergistetes|Patescibacteria|Dependentiae|Armatimonadota|Bacteroidota|Halobacterota|Acidobacteriota|Coprothermobacterota|Chrysiogenetota|Verrucomicrobia|Thermosulfidibacterota|Proteobacteria|Firmicutes|Thermodesulfobacteria|Thaumarchaeota|Bdellovibrionota|Thermotogota|Deferribacteres|Fusobacteria|Thermodesulfobiota|Spirochaetes|Calditrichota|Caldisericota|Planctomycetota|Desulfobacterota|Bipola…	Porphyrin metabolism
K02493	6831	present	absent	absent	absent	absent	absent	absent	absent	absent	absent	absent	absent	absent	absent	absent	absent	absent	absent	absent	absent	absent	absent	absent	absent	absent	|Patescibacteria|Armatimonadota|Dependentiae|Chrysiogenetota|Bacteroidota|Halobacterota|Acidobacteriota|Coprothermobacterota|Synergistetes|Verrucomicrobia|Thermosulfidibacterota|Proteobacteria|Firmicutes|Thermodesulfobacteria|Thaumarchaeota|Crenarchaeota|Thermotogota|Deferribacteres|Acidobacteria|Fusobacteria|Thermodesulfobiota|Spirochaetes|Bipolaricaulota|Caldisericota|Planctomycetota|Desulfobac…	Other
K02793	2201	absent	absent	absent	absent	absent	present	absent	absent	absent	absent	absent	absent	absent	absent	absent	absent	absent	absent	absent	absent	absent	absent	absent	absent	absent	|Patescibacteria|Verrucomicrobia|Dependentiae|Chrysiogenetota|Bacteroidota|Halobacterota|Acidobacteriota|Coprothermobacterota|Thermosulfidibacterota|Armatimonadota|Proteobacteria|Firmicutes|Thermodesulfobacteria|Thaumarchaeota|Thermotogota|Deferribacteres|Acidobacteria|Fusobacteria|Thermodesulfobiota|Spirochaetes|Bipolaricaulota|Caldisericota|Planctomycetota|Desulfobacterota|Gemmatimonadetes|Cald…	Fructose and mannose metabolism
K03335	2015	absent	absent	absent	absent	present	absent	absent	absent	absent	absent	absent	absent	absent	absent	absent	absent	absent	absent	absent	absent	absent	absent	absent	absent	absent	|Patescibacteria|Armatimonadota|Dependentiae|Verrucomicrobia|Bacteroidota|Halobacterota|Acidobacteriota|Coprothermobacterota|Chrysiogenetota|Thermosulfidibacterota|Proteobacteria|Firmicutes|Thermodesulfobacteria|Thaumarchaeota|Thermotogota|Deferribacteres|Acidobacteria|Fusobacteria|Thermodesulfobiota|Spirochaetes|Bipolaricaulota|Caldisericota|Planctomycetota|Desulfobacterota|Calditrichota|Gemmati…	Inositol phosphate metabolism
K03336	1479	absent	absent	absent	absent	present	absent	absent	absent	absent	absent	absent	absent	absent	absent	absent	absent	absent	absent	absent	absent	absent	absent	absent	absent	absent	|Patescibacteria|Armatimonadota|Dependentiae|Chrysiogenetota|Bacteroidota|Halobacterota|Acidobacteriota|Coprothermobacterota|Synergistetes|Verrucomicrobia|Thermosulfidibacterota|Proteobacteria|Firmicutes|Thermodesulfobacteria|Thaumarchaeota|Bdellovibrionota|Thermotogota|Deferribacteres|Fusobacteria|Thermodesulfobiota|Spirochaetes|Bipolaricaulota|Caldisericota|Planctomycetota|Desulfobacterota|Cald…	Inositol phosphate metabolism
K03337	1484	absent	absent	absent	absent	present	absent	absent	absent	absent	absent	absent	absent	absent	absent	absent	absent	absent	absent	absent	absent	absent	absent	absent	absent	absent	|Patescibacteria|Armatimonadota|Dependentiae|Chrysiogenetota|Bacteroidota|Halobacterota|Acidobacteriota|Coprothermobacterota|Synergistetes|Verrucomicrobia|Thermosulfidibacterota|Proteobacteria|Firmicutes|Thermodesulfobacteria|Thaumarchaeota|Thermotogota|Deferribacteres|Acidobacteria|Fusobacteria|Thermodesulfobiota|Spirochaetes|Bipolaricaulota|Caldisericota|Planctomycetota|Desulfobacterota|Calditr…	Inositol phosphate metabolism
K03338	1429	absent	absent	absent	absent	present	absent	absent	absent	absent	absent	absent	absent	absent	absent	absent	absent	absent	absent	absent	absent	absent	absent	absent	absent	absent	|Patescibacteria|Armatimonadota|Dependentiae|Chrysiogenetota|Bacteroidota|Halobacterota|Acidobacteriota|Coprothermobacterota|Synergistetes|Verrucomicrobia|Thermosulfidibacterota|Proteobacteria|Firmicutes|Thermodesulfobacteria|Thaumarchaeota|Thermotogota|Deferribacteres|Acidobacteria|Fusobacteria|Thermodesulfobiota|Spirochaetes|Bipolaricaulota|Caldisericota|Planctomycetota|Desulfobacterota|Calditr…	Inositol phosphate metabolism
K03392	581	present	absent	absent	absent	absent	absent	absent	absent	absent	absent	absent	absent	absent	absent	absent	absent	absent	absent	absent	absent	absent	absent	absent	absent	absent	|Patescibacteria|Armatimonadota|Synergistetes|Chrysiogenetota|Bacteroidota|Halobacterota|Acidobacteriota|Coprothermobacterota|Verrucomicrobia|Proteobacteria|Firmicutes|Thermodesulfobacteria|Thaumarchaeota|Bdellovibrionota|Thermotogota|Deferribacteres|Fusobacteria|Acidobacteria|Thermodesulfobiota|Spirochaetes|Bipolaricaulota|Planctomycetota|Desulfobacterota|Gemmatimonadetes|Euryarchaeota|Cloacimon…	Tryptophan metabolism
K03518	2223	present	absent	absent	absent	absent	absent	absent	absent	absent	absent	absent	absent	absent	absent	absent	absent	absent	absent	absent	absent	absent	absent	absent	absent	absent	|Synergistetes|Armatimonadota|Verrucomicrobia|Patescibacteria|Bacteroidota|Halobacterota|Acidobacteriota|Dependentiae|Coprothermobacterota|Thermosulfidibacterota|Chrysiogenetota|Proteobacteria|Firmicutes|Thermodesulfobacteria|Thaumarchaeota|Thermotogota|Deferribacteres|Acidobacteria|Fusobacteria|Thermodesulfobiota|Spirochaetes|Bipolaricaulota|Caldisericota|Planctomycetota|Desulfobacterota|Calditr…	Other
K03534	1832	absent	absent	absent	absent	present	absent	absent	absent	absent	absent	absent	absent	absent	absent	absent	absent	absent	absent	absent	absent	absent	absent	absent	absent	absent	|Patescibacteria|Armatimonadota|Verrucomicrobia|Chrysiogenetota|Bacteroidota|Halobacterota|Acidobacteriota|Coprothermobacterota|Dependentiae|Thermosulfidibacterota|Proteobacteria|Firmicutes|Thermodesulfobacteria|Thaumarchaeota|Thermotogota|Deferribacteres|Acidobacteria|Fusobacteria|Thermodesulfobiota|Spirochaetes|Calditrichota|Caldisericota|Planctomycetota|Desulfobacterota|Gemmatimonadetes|Bipola…	Other
K03707	2172	absent	absent	absent	absent	absent	absent	absent	absent	absent	absent	present	absent	absent	absent	absent	absent	absent	absent	absent	absent	absent	absent	absent	absent	absent	|Patescibacteria|Armatimonadota|Dependentiae|Verrucomicrobia|Bacteroidota|Halobacterota|Acidobacteriota|Chrysiogenetota|Synergistetes|Coprothermobacterota|Thermosulfidibacterota|Proteobacteria|Firmicutes|Thermodesulfobacteria|Thaumarchaeota|Bdellovibrionota|Thermotogota|Deferribacteres|Fusobacteria|Thermodesulfobiota|Spirochaetes|Bipolaricaulota|Calditrichota|Planctomycetota|Desulfobacterota|Cald…	Thiamine metabolism
K04098	473	absent	absent	absent	absent	absent	absent	absent	absent	absent	absent	absent	absent	absent	absent	absent	absent	absent	absent	absent	absent	absent	present	absent	absent	absent	|Patescibacteria|Armatimonadota|Synergistetes|Verrucomicrobia|Bacteroidota|Halobacterota|Acidobacteriota|Coprothermobacterota|Thermosulfidibacterota|Proteobacteria|Firmicutes|Thermodesulfobacteria|Thaumarchaeota|Bdellovibrionota|Thermotogota|Deferribacteres|Fusobacteria|Acidobacteria|Spirochaetes|Bipolaricaulota|Planctomycetota|Desulfobacterota|Gemmatimonadetes|Euryarchaeota|Cloacimonadota|Gemmat…	Chlorocyclohexane and chlorobenzene degradation
K04117	124	absent	absent	absent	absent	absent	absent	absent	absent	absent	absent	absent	absent	absent	absent	absent	absent	absent	absent	absent	absent	absent	present	absent	absent	absent	Patescibacteria||Armatimonadota|Dependentiae|Chrysiogenetota|Bacteroidota|Halobacterota|Acidobacteriota|Coprothermobacterota|Synergistetes|Verrucomicrobia|Thermosulfidibacterota|Proteobacteria|Firmicutes|Thermodesulfobacteria|Thaumarchaeota|Bdellovibrionota|Thermotogota|Deferribacteres|Acidobacteria|Fusobacteria|Thermodesulfobiota|Spirochaetes|Bipolaricaulota|Caldisericota|Planctomycetota|Desulfo…	Benzoate degradation
K05551	128	absent	absent	absent	absent	absent	absent	present	absent	absent	absent	absent	absent	absent	absent	absent	absent	absent	absent	absent	absent	absent	absent	absent	absent	absent	|Patescibacteria|Bacteroidota|Halobacterota|Proteobacteria|Firmicutes|Thermodesulfobacteria|Thaumarchaeota|Bdellovibrionota|Crenarchaeota|Thermotogota|Fusobacteria|Planctomycetota|Desulfobacterota|Gemmatimonadetes|Euryarchaeota|Cloacimonadota|Chloroflexi|Spirochaetota|Cyanobacteria|Tenericutes|Nitrospirota|Verrucomicrobiota|Deinococcota|Iainarchaeota|Thermoplasmatota|Nanoarchaeota|Actinobacteria|…	Tetracycline biosynthesis
K05708	125	absent	absent	absent	absent	absent	absent	absent	absent	absent	absent	absent	absent	absent	absent	absent	absent	absent	absent	absent	absent	absent	absent	absent	absent	present	Patescibacteria||Bacteroidota|Halobacterota|Acidobacteriota|Proteobacteria|Firmicutes|Thaumarchaeota|Thermotogota|Fusobacteria|Spirochaetes|Planctomycetota|Desulfobacterota|Euryarchaeota|Cloacimonadota|Chloroflexi|Spirochaetota|Cyanobacteria|Synergistota|Tenericutes|Aquificota|Verrucomicrobiota|Nitrospirota|Iainarchaeota|Nanoarchaeota|Actinobacteria|Actinobacteriota|Thermotogae|Korarchaeota|Myxoc…	Phenylalanine metabolism
K05824	48	absent	absent	absent	absent	absent	absent	absent	absent	absent	absent	absent	present	absent	absent	absent	absent	absent	absent	absent	absent	absent	absent	absent	absent	absent	|Bacteroidota|Halobacterota|Acidobacteriota|Coprothermobacterota|Proteobacteria|Firmicutes|Spirochaetes|Bipolaricaulota|Planctomycetota|Desulfobacterota|Euryarchaeota|Chlamydiae|Chloroflexi|Spirochaetota|Cyanobacteria|Nitrospirota|Verrucomicrobiota|Deinococcota|Deinococcus-Thermus|Actinobacteria|Actinobacteriota|Campylobacterota|Crenarchaeota	Lysine biosynthesis
K06208	773	present	absent	absent	absent	absent	absent	absent	absent	absent	absent	absent	absent	absent	absent	absent	absent	absent	absent	absent	absent	absent	absent	absent	absent	absent	|Patescibacteria|Armatimonadota|Dependentiae|Chrysiogenetota|Bacteroidota|Halobacterota|Acidobacteriota|Coprothermobacterota|Synergistetes|Verrucomicrobia|Thermosulfidibacterota|Proteobacteria|Firmicutes|Thermodesulfobacteria|Thaumarchaeota|Bdellovibrionota|Thermotogota|Deferribacteres|Acidobacteria|Fusobacteria|Thermodesulfobiota|Spirochaetes|Calditrichota|Caldisericota|Planctomycetota|Desulfoba…	Phenylalanine, tyrosine and tryptophan biosynthesis
K07306	861	absent	absent	absent	absent	absent	absent	present	absent	absent	absent	absent	absent	absent	absent	absent	absent	absent	absent	absent	absent	absent	absent	absent	absent	absent	|Patescibacteria|Armatimonadota|Dependentiae|Chrysiogenetota|Bacteroidota|Halobacterota|Acidobacteriota|Coprothermobacterota|Synergistetes|Verrucomicrobia|Thermosulfidibacterota|Proteobacteria|Firmicutes|Thermodesulfobacteria|Thaumarchaeota|Crenarchaeota|Bdellovibrionota|Thermotogota|Deferribacteres|Fusobacteria|Thermodesulfobiota|Spirochaetes|Calditrichota|Caldisericota|Planctomycetota|Desulfoba…	Sulfur metabolism
K09667	615	absent	absent	absent	absent	absent	absent	absent	absent	present	absent	absent	absent	absent	absent	absent	absent	absent	absent	absent	absent	absent	absent	absent	absent	absent	|Patescibacteria|Armatimonadota|Dependentiae|Chrysiogenetota|Bacteroidota|Halobacterota|Acidobacteriota|Coprothermobacterota|Thermosulfidibacterota|Verrucomicrobia|Proteobacteria|Firmicutes|Thermodesulfobacteria|Thaumarchaeota|Crenarchaeota|Thermotogota|Deferribacteres|Fusobacteria|Thermodesulfobiota|Spirochaetes|Calditrichota|Caldisericota|Planctomycetota|Desulfobacterota|Bipolaricaulota|Gemmati…	Other types of O-glycan biosynthesis
K10533	421	absent	absent	absent	absent	absent	absent	absent	absent	absent	absent	absent	present	absent	absent	absent	absent	absent	absent	absent	absent	absent	absent	absent	absent	absent	|Patescibacteria|Armatimonadota|Dependentiae|Chrysiogenetota|Bacteroidota|Halobacterota|Acidobacteriota|Coprothermobacterota|Synergistetes|Verrucomicrobia|Thermosulfidibacterota|Proteobacteria|Firmicutes|Thermodesulfobacteria|Thaumarchaeota|Crenarchaeota|Thermotogota|Deferribacteres|Fusobacteria|Spirochaetes|Calditrichota|Planctomycetota|Desulfobacterota|Gemmatimonadetes|Euryarchaeota|Cloacimonad…	Limonene and pinene degradation
K10617	6	absent	absent	absent	absent	absent	absent	absent	absent	absent	absent	present	absent	absent	absent	absent	absent	absent	absent	absent	absent	absent	absent	absent	absent	absent	Proteobacteria	Xylene degradation
K10978	95	absent	absent	absent	absent	absent	absent	absent	absent	absent	absent	absent	present	absent	absent	absent	absent	absent	absent	absent	absent	absent	absent	absent	absent	absent	|Bacteroidota|Halobacterota|Proteobacteria|Firmicutes|Crenarchaeota|Thermotogota|Fusobacteria|Spirochaetes|Planctomycetota|Gemmatimonadetes|Desulfobacterota|Euryarchaeota|Cloacimonadota|Gemmatimonadota|Spirochaetota|Chloroflexi|Cyanobacteria|Tenericutes|Nitrospirota|Verrucomicrobiota|Deinococcota|Thermoplasmatota|Actinobacteria|Actinobacteriota|Myxococcota|Dictyoglomota|Campylobacterota|Aquificot…	Lysine biosynthesis
K11751	2007	absent	absent	absent	absent	present	absent	absent	absent	absent	absent	absent	absent	absent	absent	absent	absent	absent	absent	absent	absent	absent	absent	absent	absent	absent	|Synergistetes|Patescibacteria|Armatimonadota|Chrysiogenetota|Bacteroidota|Halobacterota|Coprothermobacterota|Dependentiae|Acidobacteriota|Verrucomicrobia|Thermosulfidibacterota|Proteobacteria|Firmicutes|Thermodesulfobacteria|Thaumarchaeota|Thermotogota|Deferribacteres|Acidobacteria|Fusobacteria|Thermodesulfobiota|Spirochaetes|Bipolaricaulota|Caldisericota|Planctomycetota|Desulfobacterota|Gemmati…	Purine metabolism
K12527	246	absent	absent	absent	absent	absent	absent	absent	absent	absent	absent	absent	absent	absent	absent	absent	present	absent	absent	absent	absent	absent	absent	absent	absent	absent	Patescibacteria||Armatimonadota|Dependentiae|Chrysiogenetota|Bacteroidota|Halobacterota|Acidobacteriota|Coprothermobacterota|Synergistetes|Verrucomicrobia|Thermosulfidibacterota|Proteobacteria|Firmicutes|Thermodesulfobacteria|Thaumarchaeota|Thermotogota|Deferribacteres|Acidobacteria|Fusobacteria|Thermodesulfobiota|Spirochaetes|Bipolaricaulota|Caldisericota|Planctomycetota|Desulfobacterota|Calditr…	Selenocompound metabolism
K12722	2	present	absent	absent	absent	absent	absent	absent	absent	absent	absent	absent	absent	absent	absent	absent	absent	absent	absent	absent	absent	absent	absent	absent	absent	absent	Proteobacteria	Novobiocin biosynthesis
K13381	71	absent	absent	absent	absent	absent	absent	absent	absent	absent	absent	absent	absent	absent	absent	absent	absent	absent	absent	absent	absent	absent	present	absent	absent	absent	Patescibacteria|Verrucomicrobia||Bacteroidota|Halobacterota|Proteobacteria|Firmicutes|Planctomycetota|Desulfobacterota|Euryarchaeota|Cloacimonadota|Elusimicrobiota|Spirochaetota|Chloroflexi|Cyanobacteria|Tenericutes|Synergistota|Verrucomicrobiota|Deinococcota|Thermoplasmatota|Nanoarchaeota|Actinobacteria|Actinobacteriota|Myxococcota|Campylobacterota|Crenarchaeota|Fusobacteriota	Amino sugar and nucleotide sugar metabolism
K13547	4	absent	absent	absent	absent	present	absent	absent	absent	absent	absent	absent	absent	absent	absent	absent	absent	absent	absent	absent	absent	absent	absent	absent	absent	absent	Patescibacteria|Chloroflexi|Spirochaetota|Fusobacteria|Actinobacteria|Bacteroidota|Cyanobacteria|Halobacterota|Proteobacteria|Actinobacteriota|Verrucomicrobiota|Planctomycetota|Firmicutes|Euryarchaeota|Myxococcota|Iainarchaeota|Crenarchaeota	Neomycin, kanamycin and gentamicin biosynthesis
K13829	330	absent	absent	absent	absent	absent	absent	absent	absent	absent	absent	absent	absent	absent	absent	absent	absent	absent	absent	absent	absent	present	absent	absent	absent	absent	|Patescibacteria|Armatimonadota|Dependentiae|Chrysiogenetota|Bacteroidota|Halobacterota|Acidobacteriota|Coprothermobacterota|Synergistetes|Verrucomicrobia|Thermosulfidibacterota|Proteobacteria|Firmicutes|Thermodesulfobacteria|Thaumarchaeota|Bdellovibrionota|Thermotogota|Deferribacteres|Acidobacteria|Fusobacteria|Thermodesulfobiota|Spirochaetes|Calditrichota|Caldisericota|Planctomycetota|Desulfoba…	Phenylalanine, tyrosine and tryptophan biosynthesis
K14187	868	absent	absent	absent	absent	absent	absent	absent	absent	absent	absent	absent	absent	absent	absent	absent	absent	present	absent	absent	absent	absent	absent	absent	absent	absent	|Patescibacteria|Armatimonadota|Dependentiae|Chrysiogenetota|Bacteroidota|Halobacterota|Acidobacteriota|Coprothermobacterota|Synergistetes|Verrucomicrobia|Thermosulfidibacterota|Proteobacteria|Firmicutes|Thermodesulfobacteria|Thaumarchaeota|Bdellovibrionota|Thermotogota|Deferribacteres|Fusobacteria|Thermodesulfobiota|Spirochaetes|Calditrichota|Caldisericota|Planctomycetota|Desulfobacterota|Gemmat…	Phenylalanine, tyrosine and tryptophan biosynthesis
K14465	84	absent	absent	absent	absent	present	absent	absent	absent	absent	absent	absent	absent	absent	absent	absent	absent	absent	absent	absent	absent	absent	absent	absent	absent	absent	|Armatimonadota|Bacteroidota|Halobacterota|Acidobacteriota|Proteobacteria|Firmicutes|Thaumarchaeota|Thermotogota|Fusobacteria|Spirochaetes|Bipolaricaulota|Calditrichota|Planctomycetota|Desulfobacterota|Gemmatimonadetes|Euryarchaeota|Gemmatimonadota|Elusimicrobiota|Spirochaetota|Deferribacterota|Cyanobacteria|Tenericutes|Synergistota|Nitrospirota|Verrucomicrobiota|Deinococcota|Actinobacteria|Actin…	Carbon fixation pathways in prokaryotes
K15063	46	present	absent	absent	absent	absent	absent	absent	absent	absent	absent	absent	absent	absent	absent	absent	absent	absent	absent	absent	absent	absent	absent	absent	absent	absent	|Bacteroidota|Halobacterota|Proteobacteria|Firmicutes|Bdellovibrionota|Acidobacteria|Thermodesulfobiota|Planctomycetota|Desulfobacterota|Euryarchaeota|Cloacimonadota|Cyanobacteria|Tenericutes|Iainarchaeota|Actinobacteria|Nanohaloarchaeota|Actinobacteriota|Myxococcota|Campylobacterota|Aquificota|Crenarchaeota	Aminobenzoate degradation
K15238	6	absent	absent	present	absent	absent	absent	absent	absent	absent	absent	absent	absent	absent	absent	absent	absent	absent	absent	absent	absent	absent	absent	absent	absent	absent	Proteobacteria	Chlorocyclohexane and chlorobenzene degradation
K15429	434	absent	absent	absent	absent	absent	absent	absent	absent	absent	absent	absent	absent	absent	absent	absent	absent	absent	absent	absent	absent	absent	absent	absent	present	absent	|Synergistetes|Verrucomicrobia|Armatimonadota|Chrysiogenetota|Bacteroidota|Halobacterota|Acidobacteriota|Coprothermobacterota|Patescibacteria|Proteobacteria|Firmicutes|Thermodesulfobacteria|Thaumarchaeota|Crenarchaeota|Thermotogota|Deferribacteres|Fusobacteria|Thermodesulfobiota|Spirochaetes|Calditrichota|Planctomycetota|Desulfobacterota|Gemmatimonadetes|Euryarchaeota|Cloacimonadota|Gemmatimonado…	Other
K15669	184	absent	absent	absent	absent	absent	absent	absent	absent	absent	absent	absent	absent	absent	absent	absent	present	absent	absent	absent	absent	absent	absent	absent	absent	absent	|Patescibacteria|Dependentiae|Chrysiogenetota|Bacteroidota|Thermosulfidibacterota|Halobacterota|Acidobacteriota|Proteobacteria|Firmicutes|Thermodesulfobacteria|Thaumarchaeota|Thermotogota|Deferribacteres|Acidobacteria|Fusobacteria|Thermodesulfobiota|Spirochaetes|Calditrichota|Caldisericota|Planctomycetota|Desulfobacterota|Euryarchaeota|Cloacimonadota|Gemmatimonadota|Spirochaetota|Chloroflexi|Defe…	Lipopolysaccharide biosynthesis
K15751	16	absent	absent	absent	absent	absent	absent	absent	absent	present	absent	absent	absent	absent	absent	absent	absent	absent	absent	absent	absent	absent	absent	absent	absent	absent	Patescibacteria|Chloroflexi|Spirochaetota|Fusobacteria|Actinobacteria|Bacteroidota|Cyanobacteria|Halobacterota||Proteobacteria|Actinobacteriota|Verrucomicrobiota|Planctomycetota|Firmicutes|Euryarchaeota|Myxococcota|Iainarchaeota|Crenarchaeota	Dioxin degradation
K16002	1	absent	absent	absent	absent	absent	absent	absent	absent	present	absent	absent	absent	absent	absent	absent	absent	absent	absent	absent	absent	absent	absent	absent	absent	absent	Proteobacteria	Biosynthesis of 12-, 14- and 16-membered macrolides
K16161	6	absent	absent	absent	absent	present	absent	absent	absent	absent	absent	absent	absent	absent	absent	absent	absent	absent	absent	absent	absent	absent	absent	absent	absent	absent	Firmicutes|Proteobacteria|Actinobacteriota	Methane metabolism
K16881	452	absent	absent	absent	absent	absent	absent	absent	absent	absent	absent	absent	absent	absent	absent	absent	present	absent	absent	absent	absent	absent	absent	absent	absent	absent	|Patescibacteria|Armatimonadota|Dependentiae|Chrysiogenetota|Bacteroidota|Halobacterota|Acidobacteriota|Coprothermobacterota|Synergistetes|Verrucomicrobia|Thermosulfidibacterota|Proteobacteria|Firmicutes|Thermodesulfobacteria|Thaumarchaeota|Bdellovibrionota|Thermotogota|Deferribacteres|Fusobacteria|Thermodesulfobiota|Spirochaetes|Calditrichota|Caldisericota|Planctomycetota|Desulfobacterota|Bipola…	Fructose and mannose metabolism
K17745	15	absent	absent	absent	absent	absent	absent	absent	absent	absent	absent	absent	absent	absent	absent	absent	absent	absent	absent	absent	absent	absent	absent	present	absent	absent	|Patescibacteria|Armatimonadota|Dependentiae|Chrysiogenetota|Bacteroidota|Halobacterota|Acidobacteriota|Coprothermobacterota|Synergistetes|Verrucomicrobia|Thermosulfidibacterota|Proteobacteria|Firmicutes|Thermodesulfobacteria|Thaumarchaeota|Bdellovibrionota|Thermotogota|Crenarchaeota|Deferribacteres|Fusobacteria|Thermodesulfobiota|Spirochaetes|Calditrichota|Caldisericota|Planctomycetota|Desulfoba…	Folate biosynthesis
K18014	200	absent	absent	absent	absent	absent	absent	absent	absent	absent	absent	absent	absent	absent	absent	absent	absent	absent	absent	absent	absent	absent	present	absent	absent	absent	|Patescibacteria|Armatimonadota|Bacteroidota|Halobacterota|Acidobacteriota|Coprothermobacterota|Proteobacteria|Firmicutes|Thaumarchaeota|Bdellovibrionota|Thermotogota|Fusobacteria|Spirochaetes|Bipolaricaulota|Caldisericota|Planctomycetota|Desulfobacterota|Gemmatimonadetes|Euryarchaeota|Cloacimonadota|Gemmatimonadota|Elusimicrobiota|Chlamydiae|Chloroflexi|Spirochaetota|Deferribacterota|Cyanobacter…	Lysine degradation
K18290	399	absent	absent	absent	absent	absent	absent	absent	absent	absent	absent	absent	absent	absent	absent	absent	present	absent	absent	absent	absent	absent	absent	absent	absent	absent	|Verrucomicrobia|Armatimonadota|Patescibacteria|Chrysiogenetota|Bacteroidota|Halobacterota|Synergistetes|Proteobacteria|Firmicutes|Thermodesulfobacteria|Thaumarchaeota|Bdellovibrionota|Thermotogota|Fusobacteria|Acidobacteria|Spirochaetes|Bipolaricaulota|Planctomycetota|Desulfobacterota|Euryarchaeota|Cloacimonadota|Gemmatimonadota|Elusimicrobiota|Spirochaetota|Chloroflexi|Deferribacterota|Cyanobac…	C5-Branched dibasic acid metabolism
K18611	12	absent	absent	absent	absent	absent	absent	absent	absent	absent	absent	absent	absent	absent	absent	absent	absent	absent	absent	absent	absent	absent	absent	absent	present	absent	Firmicutes|Euryarchaeota|Proteobacteria|Actinobacteriota	Vitamin B6 metabolism
K21722	5	absent	absent	absent	absent	absent	absent	absent	absent	present	absent	absent	absent	absent	absent	absent	absent	absent	absent	absent	absent	absent	absent	absent	absent	absent	Patescibacteria|Chloroflexi|Spirochaetota|Fusobacteria|Actinobacteria|Bacteroidota|Cyanobacteria|Halobacterota|Proteobacteria|Actinobacteriota|Verrucomicrobiota|Planctomycetota|Firmicutes|Euryarchaeota|Myxococcota|Iainarchaeota|Campylobacterota|Crenarchaeota	Caffeine metabolism
K21723	3	absent	absent	absent	absent	absent	absent	absent	absent	present	absent	absent	absent	absent	absent	absent	absent	absent	absent	absent	absent	absent	absent	absent	absent	absent	Patescibacteria|Chloroflexi|Spirochaetota|Fusobacteria|Actinobacteria|Bacteroidota|Cyanobacteria|Halobacterota|Proteobacteria|Actinobacteriota|Verrucomicrobiota|Planctomycetota|Firmicutes|Euryarchaeota|Myxococcota|Iainarchaeota|Crenarchaeota	Caffeine metabolism
K21724	3	absent	absent	absent	absent	absent	absent	absent	absent	present	absent	absent	absent	absent	absent	absent	absent	absent	absent	absent	absent	absent	absent	absent	absent	absent	Patescibacteria|Chloroflexi|Spirochaetota|Fusobacteria|Actinobacteria|Bacteroidota|Cyanobacteria|Halobacterota|Proteobacteria|Actinobacteriota|Verrucomicrobiota|Planctomycetota|Firmicutes|Euryarchaeota|Myxococcota|Iainarchaeota|Crenarchaeota	Caffeine metabolism
K21738	11	present	absent	absent	absent	absent	absent	absent	absent	absent	absent	absent	absent	absent	absent	absent	absent	absent	absent	absent	absent	absent	absent	absent	absent	absent	Patescibacteria||Armatimonadota|Bacteroidota|Halobacterota|Proteobacteria|Firmicutes|Thermodesulfobacteria|Thermotogota|Fusobacteria|Planctomycetota|Desulfobacterota|Gemmatimonadetes|Euryarchaeota|Cloacimonadota|Gemmatimonadota|Chloroflexi|Spirochaetota|Cyanobacteria|Aquificota|Verrucomicrobiota|Deinococcota|Iainarchaeota|Actinobacteria|Actinobacteriota|Myxococcota|Campylobacterota|Bdellovibriono…	Fatty acid degradation
K22003	8	absent	absent	absent	absent	absent	absent	absent	absent	absent	absent	absent	absent	absent	absent	absent	absent	absent	absent	absent	absent	absent	present	absent	absent	absent	Patescibacteria|Bacteroidota|Halobacterota|Proteobacteria|Firmicutes|Fusobacteria|Planctomycetota|Euryarchaeota|Chloroflexi|Spirochaetota|Cyanobacteria|Synergistota|Verrucomicrobiota|Iainarchaeota|Actinobacteria|Actinobacteriota|Myxococcota|Campylobacterota|Crenarchaeota	C5-Branched dibasic acid metabolism
K22251	150	absent	absent	absent	absent	present	absent	absent	absent	absent	absent	absent	absent	absent	absent	absent	absent	absent	absent	absent	absent	absent	absent	absent	absent	absent	|Dependentiae|Chrysiogenetota|Bacteroidota|Halobacterota|Acidobacteriota|Proteobacteria|Firmicutes|Thaumarchaeota|Crenarchaeota|Thermotogota|Spirochaetes|Bipolaricaulota|Planctomycetota|Desulfobacterota|Euryarchaeota|Cloacimonadota|Spirochaetota|Chloroflexi|Cyanobacteria|Tenericutes|Nitrospirota|Verrucomicrobiota|Actinobacteria|Nanohaloarchaeota|Actinobacteriota|Myxococcota|Campylobacterota|Acido…	Glycerolipid metabolism
K22553	92	absent	absent	absent	absent	present	absent	absent	absent	absent	absent	absent	absent	absent	absent	absent	absent	absent	absent	absent	absent	absent	absent	absent	absent	absent	|Bacteroidota|Halobacterota|Proteobacteria|Firmicutes|Thermotogota|Spirochaetes|Planctomycetota|Desulfobacterota|Euryarchaeota|Cloacimonadota|Gemmatimonadota|Elusimicrobiota|Methylomirabilota|Deferribacterota|Chloroflexi|Cyanobacteria|Tenericutes|Verrucomicrobiota|Fibrobacterota|Deinococcota|Phylum|Thermoplasmatota|Actinobacteria|Actinobacteriota|Thermotogae|Myxococcota|Campylobacterota|Aquificot…	Other
K24138	1153	absent	absent	absent	absent	absent	present	absent	absent	absent	absent	absent	absent	absent	absent	absent	absent	absent	absent	absent	absent	absent	absent	absent	absent	absent	|Patescibacteria|Armatimonadota|Dependentiae|Chrysiogenetota|Bacteroidota|Halobacterota|Thermosulfidibacterota|Acidobacteriota|Coprothermobacterota|Verrucomicrobia|Proteobacteria|Firmicutes|Thermodesulfobacteria|Thaumarchaeota|Bdellovibrionota|Thermotogota|Deferribacteres|Acidobacteria|Fusobacteria|Thermodesulfobiota|Spirochaetes|Bipolaricaulota|Caldisericota|Planctomycetota|Desulfobacterota|Gemm…	Other
